# Epistatic Networks Associated with Parent-of-Origin Effects on Metabolic Traits

**DOI:** 10.1101/579748

**Authors:** Juan F Macias-Velasco, Celine L. St. Pierre, Jessica P Wayhart, Li Yin, Larry Spears, Mario A. Miranda, Katsuhiko Funai, James M Cheverud, Clay F Semenkovich, Heather A Lawson

## Abstract

Parent-of-origin effects (POE) are unexpectedly common in complex traits, including metabolic and neurological diseases. POE can also be modified by the environment, but the architecture of these gene-by-environmental effects on phenotypes remains to be unraveled. Previously, quantitative trait loci (QTL) showing context-specific POE on metabolic traits were mapped in the F_16_ generation of an advanced intercross between LG/J and SM/J inbred mice. However, these QTL were not enriched for known imprinted genes, suggesting another mechanism is needed to explain these POE phenomena. Here, we use a simple yet powerful F_1_ reciprocal cross model to test the hypothesis that non-imprinted genes can generate complex POE on metabolic traits through genetic interactions with imprinted genes. Male and female mice from a F_1_ reciprocal cross of LG/J and SM/J strains were fed either high or low fat diets. We generated expression profiles from three metabolically-relevant tissues: hypothalamus, white adipose, and liver. We identified two classes of parent-of-origin expression biases: genes showing parent-of-origin-dependent allele-specific expression and biallelic genes that are differentially expressed by reciprocal cross. POE patterns of both gene classes are highly tissue-and context-specific, sometimes occurring only in one sex and/or diet cohort in a particular tissue. We then constructed tissue-specific interaction networks among genes from these two classes of POE. A key subset of gene pairs show significant epistasis in the F_16_ LG/J x SM/J advanced intercross data in cases where the biallelic gene fell within a previously-identified metabolic POE QTL interval. We highlight one such interaction in adipose, between *Nnat* and *Mogat1*, which associates with POE on multiple adiposity traits. Both genes localize to the endoplasmic reticulum of adipocytes and play a role in adipogenesis. Additionally, expression of both genes is significantly correlated in human visceral adipose tissue. The genes and networks we present here represent a set of actionable interacting candidates that can be probed to further identify the machinery driving POE on complex traits.
