## Supplemental Table 1 for "Epistatic Networks Associated with Parent-of-Origin Effects on Metabolic Traits"

### Sheet: WAT
		*Calculated as the mean SXL Lbias minus the mean LXS Lbias within the given context. 0 means no POE, >0 is Paternal expression, <0 means maternal expression
		POE Score*									P value
ENSEMBLE	Gene	Cross Only	High Fat Males	Low Fat Males	High Fat Females	Low Fat Females	Males	Females	High Fat	Low Fat	Cross	Cross:Sex	Cross:Diet	Cross:Sex:Diet
ENSMUSG00000018381	Abi3	-0.288469	NA	NA	-0.452038	NA	0.0470225	-0.487842	-0.290324	NA	0.00156912	0.0175741	NA	NA
ENSMUSG00000072949	Acot1	0.266587	NA	0.225687	NA	NA	0.225687	NA	NA	0.266587	0.000627648	NA	NA	NA
ENSMUSG00000078247	Airn	1	1	1	1	1	1	1	1	1	0	0.932842	0.211047	1
ENSMUSG00000026199	Ankzf1	-0.416883	NA	NA	NA	NA	-0.380952	NA	-0.286364	NA	0.0487996	NA	NA	NA
ENSMUSG00000055116	Arntl	-0.362906	-0.248474	NA	NA	NA	-0.259343	NA	-0.24056	NA	0.0298133	NA	NA	NA
ENSMUSG00000020704	Asic2	0.326947	NA	NA	NA	0.251994	NA	0.326947	NA	0.251994	0.03201	NA	NA	NA
ENSMUSG00000034218	Atm	-0.315577	0.0284314	-1	-0.275701	-0.206804	-0.382941	-0.253866	-0.123635	-0.580044	0.0422093	0.76981	0.282285	0.171976
ENSMUSG00000057789	Bak1	0.332524	0.386941	0.152364	0.314836	0.503623	0.264491	0.40923	0.355991	0.304044	0.0012553	0.504786	0.809352	0.247607
ENSMUSG00000029438	Bcl7a	-0.328192	NA	NA	NA	NA	NA	NA	NA	-0.304383	0.0439354	NA	NA	NA
ENSMUSG00000032179	Bmp5	0.437068	NA	NA	NA	NA	NA	NA	NA	NA	0.0418955	NA	NA	NA
ENSMUSG00000055612	Cdca7	0.341913	0.194692	0.502311	NA	NA	0.348502	NA	0.312506	0.426032	0.00423662	NA	0.297662	NA
ENSMUSG00000037664	Cdkn1c	-0.987779	-1	-1	-0.951117	-1	-1	-0.975559	-0.975559	-1	0	0.350541	0.350541	0.350541
ENSMUSG00000039084	Chad	0.745776	NA	NA	NA	NA	NA	0.661035	NA	NA	0.00156912	NA	NA	NA
ENSMUSG00000056486	Chn1	0.388583	NA	0.246254	NA	0.142857	0.246254	0.485714	NA	0.224126	0.0298133	0.615095	NA	NA
ENSMUSG00000027230	Creb3l1	-0.303588	NA	-0.20212	-0.607843	NA	-0.202863	-0.418845	-0.4377	-0.140919	0.0194571	0.517025	NA	NA
ENSMUSG00000036764	Dnajc12	0.272789	0.0914021	0.253783	NA	NA	0.181088	NA	0.394268	0.237928	0.0262043	NA	0.221089	NA
ENSMUSG00000033831	Fgb	-0.706667	NA	NA	NA	NA	NA	NA	NA	NA	0.00502118	NA	NA	NA
ENSMUSG00000067736	Gm10222	-0.739678	-0.514516	-0.683346	-0.9375	-0.76706	-0.61099	-0.85228	-0.756221	-0.725203	0.000313824	0.00219677	0.833359	0.0141221
ENSMUSG00000071036	Gm10309	0.403677	NA	NA	NA	0.5	NA	0.405626	NA	0.506173	0.00470736	NA	NA	NA
ENSMUSG00000086584	Gm12002	-0.30856	-0.604809	NA	-0.346735	-0.210937	-0.392354	-0.278836	-0.43276	-0.176254	0.00298133	0.512631	NA	NA
ENSMUSG00000086665	Gm13067	-0.347742	NA	-0.534702	-0.314815	NA	-0.57869	-0.276201	-0.290123	-0.309212	0.00360898	0.082065	NA	NA
ENSMUSG00000081405	Gm13142	-0.528609	NA	NA	NA	-0.625822	NA	-0.499702	NA	-0.693531	0.00470736	NA	NA	NA
ENSMUSG00000089769	Gm16574	1	NA	1	1	1	1	1	1	1	0	0.485015	NA	NA
ENSMUSG00000057359	Gm17494	0.305841	0.25	NA	NA	NA	0.25	NA	0.369859	NA	0.0404833	NA	NA	NA
ENSMUSG00000088151	Gm26347	-0.403308	NA	NA	NA	NA	NA	NA	NA	-0.310345	0.03201	NA	NA	NA
ENSMUSG00000089817	Gm7162	1	1	1	NA	1	1	1	1	1	0	0.224541	NA	NA
ENSMUSG00000020176	Grb10	-0.995037	-1	-1	-0.992424	-0.988965	-1	-0.990695	-0.995671	-0.994483	0	0.0916366	0.741723	0.759611
ENSMUSG00000019188	H13	-0.42887	-0.359784	-0.399195	-0.4148	-0.536958	-0.379477	-0.475879	-0.385544	-0.468077	0.000313824	0.0343637	0.0455045	0.0635493
ENSMUSG00000075297	H60b	-0.264369	-0.413181	-0.09185	-0.287765	NA	-0.269342	-0.280212	-0.332832	-0.150839	0.0429939	0.161306	NA	NA
ENSMUSG00000001741	Il16	-0.310208	NA	NA	NA	-0.221607	NA	-0.252822	NA	-0.223274	0.00831633	NA	NA	NA
ENSMUSG00000026069	Il1rl1	-0.652581	NA	NA	NA	NA	NA	NA	-0.652581	NA	0	NA	NA	NA
ENSMUSG00000030187	Klra2	-0.594363	NA	NA	NA	NA	NA	NA	NA	NA	0.000313824	NA	NA	NA
ENSMUSG00000027550	Lrrcc1	0.563085	NA	0.500474	NA	NA	0.500474	NA	NA	0.57396	0.000313824	NA	NA	NA
ENSMUSG00000002870	Mcm2	0.424637	NA	NA	NA	NA	0.313526	NA	0.583333	NA	0.0211831	NA	NA	NA
ENSMUSG00000042814	Mcts2	-0.652949	-0.513905	-0.553625	-0.754475	-0.777423	-0.535819	-0.765949	-0.633476	-0.665524	0.000313824	0.126942	0.277577	0.356504
ENSMUSG00000021268	Meg3	-0.969605	-0.980769	-0.947281	-0.969551	-0.98082	-0.964025	-0.975186	-0.97516	-0.96405	0	0.675663	0.676761	0.391182
ENSMUSG00000029060	Mib2	0.259157	0.121796	0.265365	NA	NA	0.193581	NA	0.127781	0.324838	0.00533501	NA	0.120195	NA
ENSMUSG00000084535	Mir1906-1	-0.929036	-0.960526	-0.875835	-0.930147	-0.949635	-0.91818	-0.939891	-0.945337	-0.912735	0.000313824	0.722109	0.597678	0.384905
ENSMUSG00000076451	Mir770	-1	NA	-1	NA	-1	-1	-1	NA	-1	0	0.320571	NA	NA
ENSMUSG00000048497	Mmgt2	0.286861	NA	NA	NA	NA	NA	NA	NA	0.299002	0.0108269	NA	NA	NA
ENSMUSG00000037847	Nmrk1	-0.373781	NA	-0.306624	NA	-0.384977	-0.365385	-0.384977	NA	-0.3458	0.0318531	0.955594	NA	NA
ENSMUSG00000067786	Nnat	0.972528	1	0.98873	1	0.91087	0.99356	0.955435	1	0.9498	0	0.246195	0.0875569	0.2429
ENSMUSG00000041827	Oasl1	0.306499	NA	NA	NA	NA	0.267748	NA	0.456053	NA	0.0324808	NA	NA	NA
ENSMUSG00000026158	Ogfrl1	0.552637	NA	NA	NA	NA	NA	NA	NA	NA	0.000313824	NA	NA	NA
ENSMUSG00000092035	Peg10	0.861828	0.824836	0.880295	0.852186	0.876762	0.857901	0.864474	0.8417	0.878528	0.000313824	0.56049	0.151577	0.606936
ENSMUSG00000002265	Peg3	0.997357	1	1	0.992274	0.997559	1	0.994917	0.995877	0.998779	0	0.260474	0.51624	0.51828
ENSMUSG00000028698	Pik3r3	0.314869	0.399427	0.294251	0.146636	0.432548	0.359495	0.262639	0.269021	0.358489	0.0065903	0.65856	0.447513	0.525812
ENSMUSG00000010660	Plcd1	0.250183	0.502474	0.233114	0.272849	0.0813694	0.332666	0.177109	0.375955	0.157242	0.000627648	0.313824	0.0404833	0.500078
ENSMUSG00000038167	Plekhg6	-0.249522	NA	-0.374558	NA	NA	-0.33424	-0.0747239	NA	-0.245996	0.00219677	0.0696689	NA	NA
ENSMUSG00000093668	Pou5f2	0.63748	NA	NA	NA	NA	NA	0.541326	NA	NA	0.0323239	NA	NA	NA
ENSMUSG00000097451	Rian	-1	-1	-1	-1	-1	-1	-1	-1	-1	0	0.212302	0.721952	0.212302
ENSMUSG00000070304	Scn2b	0.331648	NA	NA	NA	0.320984	NA	0.320984	NA	0.331648	0.032167	NA	NA	NA
ENSMUSG00000004631	Sgce	0.996875	1	1	0.988281	1	1	0.994141	0.993304	1	0	0.369842	0.329986	0.372509
ENSMUSG00000000948	Snrpn	1	1	1	1	1	1	1	1	1	0	0.365919	0.334379	0.365919
ENSMUSG00000095746	Snurf	1	1	1	1	1	1	1	1	1	0	0.365919	0.334379	0.365919
ENSMUSG00000069631	Strada	-0.422625	NA	-0.693101	NA	NA	-0.747155	-0.163987	-0.579487	-0.39646	0.00878707	0.0699827	NA	NA
ENSMUSG00000028011	Tdo2	-0.335337	NA	NA	NA	NA	NA	NA	NA	NA	0.0156912	NA	NA	NA
ENSMUSG00000026279	Thap4	0.295511	-0.163552	0.346957	0.367055	0.423609	0.159616	0.411994	0.178164	0.37636	0.00502118	0.184528	0.338459	0.351169
ENSMUSG00000002814	Top3a	-0.497866	NA	NA	NA	NA	NA	NA	-0.495733	NA	0.000627648	NA	NA	NA
ENSMUSG00000042734	Ttc9	0.260057	NA	NA	NA	0.291514	NA	0.218636	NA	0.325071	0.0243214	NA	NA	NA
ENSMUSG00000027298	Tyro3	0.528571	NA	NA	NA	NA	NA	NA	NA	NA	0.0386003	NA	NA	NA
ENSMUSG00000038535	Zfp280d	0.373558	NA	NA	NA	NA	0.5	NA	0.566667	NA	0.0342068	NA	NA	NA
ENSMUSG00000029627	Zkscan14	-0.286069	NA	NA	NA	-0.193044	-0.338002	-0.246673	-0.436994	-0.169164	0.0180449	0.712223	NA	NA
ENSMUSG00000059518	Znhit1	0.281239	0.357692	NA	0.219032	0.336227	0.340979	0.284535	0.269786	0.355215	0.0108269	0.12804	NA	NA
ENSMUSG00000022309	Angpt1	0.149717	0.0802662	0.692135	0.0321288	-0.00793853	0.339579	0.0149571	0.0527591	0.27416	0.0386003	0.0269889	0.249019	0.053507
ENSMUSG00000046447	Camk2n1	-0.104299	NA	NA	NA	0.0742368	-0.340065	0.1182	-0.135191	-0.0773767	0.26471	0.0252628	NA	NA
ENSMUSG00000042502	Cd2bp2	-0.0197939	-0.40007	-0.180497	0.209804	0.342262	-0.279757	0.262787	-0.0584664	0.0286067	0.803232	0.0211831	0.378001	0.685548
ENSMUSG00000049882	Mettl21d	-0.0502141	-0.297619	NA	NA	-0.0574074	-0.299107	0.111456	-0.0642057	-0.0278549	0.649929	0.0324808	NA	NA
ENSMUSG00000033016	Nfatc1	-0.153488	NA	NA	NA	NA	-0.711161	0.272181	-0.0464788	-0.305545	0.276479	0.0172603	NA	NA
ENSMUSG00000027843	Ptpn22	-0.121317	-0.0369557	-0.0361531	-0.275537	NA	-0.0336675	-0.275537	-0.173288	-0.0361531	0.0127099	0.0111408	NA	NA
ENSMUSG00000018678	Sp2	-0.108396	-0.213258	-0.33486	-0.0301365	0.129081	-0.280625	0.0441866	-0.100326	-0.122019	0.0916366	0.0470736	0.440452	0.285109
ENSMUSG00000000739	Sult5a1	-0.0830764	NA	-0.25	NA	0.0566893	-0.286325	0.042517	NA	-0.0716553	0.190491	0.0280872	NA	NA
ENSMUSG00000026646	Suv39h2	0.140395	NA	NA	NA	NA	-0.078749	0.365443	NA	0.192584	0.042837	0.00407971	NA	NA
ENSMUSG00000030515	Tarsl2	0.155484	NA	0.430506	NA	-0.174743	0.431204	-0.107223	0.307144	0.0948249	0.0696689	0.0287149	NA	NA
ENSMUSG00000061079	Zfp143	-0.188451	NA	-0.36998	NA	NA	-0.240144	-0.288517	-0.0744414	-0.279468	0.0916366	0.0326377	NA	NA
ENSMUSG00000037224	Zfyve28	0.115887	0.0451498	-0.353968	0.0782051	0.642178	-0.154409	0.375006	0.0509781	0.179959	0.165542	0.0280872	0.506669	0.0459752
ENSMUSG00000043740	B430306N03Rik	-0.14731	NA	0.0749318	NA	NA	0.0237637	NA	-0.523569	0.0749318	0.0103562	NA	0.000470736	NA
ENSMUSG00000044092	C130050O18Rik	-0.0362893	0.284301	-0.327025	0.155	-0.365589	0.0475418	-0.12012	0.222134	-0.333807	0.605366	0.289973	0.00643339	0.555782
ENSMUSG00000058454	Dhcr7	-0.162114	0.0973823	-0.278251	0.0650925	-0.621914	-0.0825873	-0.229339	0.0758367	-0.450083	0.00470736	0.13008	0.00156912	0.235211
ENSMUSG00000081665	Gm15922	0.16502	NA	0.330357	NA	NA	0.16502	NA	0.0547945	0.330357	0.00109838	NA	0.00376589	NA
ENSMUSG00000029657	Hsph1	-0.0671946	-0.489196	0.16528	-0.281111	0.376599	-0.208454	0.0477442	-0.385153	0.283813	0.491291	0.287777	0.0183587	0.668916
ENSMUSG00000030323	Ift122	0.0549408	0.845238	-0.207225	0.301355	-0.266927	0.143596	-0.0226075	0.498522	-0.237076	0.655735	0.630158	0.0210262	0.314295
ENSMUSG00000006517	Mvd	0.115716	0.00230364	0.397579	-0.0768791	0.267127	0.199941	0.0314914	-0.0396944	0.338603	0.180135	0.496469	0.0406402	0.921701
ENSMUSG00000029725	Ppp1r35	-0.141585	-0.254228	0.0373614	-0.291376	-0.0346213	-0.108433	-0.162999	-0.277302	-0.0058688	0.00690413	0.383964	0.0448768	0.851404
ENSMUSG00000025880	Smad7	-0.121016	-0.644231	-0.0749626	-0.196811	0.20955	-0.358805	0.0361173	-0.361345	0.0811034	0.177467	0.122862	0.0199278	0.716931
ENSMUSG00000028538	St3gal3	0.0855756	0.645342	-0.0618663	0.0260387	-0.0854706	0.25281	-0.0644268	0.300084	-0.0812772	0.294367	0.172446	0.0411109	0.212302
ENSMUSG00000001943	Vsig2	0.00526401	0.483704	-0.28935	0.27946	-0.334762	0.0971767	-0.0744042	0.356231	-0.272156	0.968775	0.331869	0.049898	0.724149
ENSMUSG00000046541	Zfp526	0.0729383	0.395635	-0.124329	0.213447	-0.0797938	0.0873033	0.069568	0.28386	-0.111589	0.322768	0.650243	0.0491134	0.518908
ENSMUSG00000071281	Zfp71-rs1	0.106983	0.400215	-0.0550103	0.223964	-0.0787348	0.12704	0.0865102	0.284317	-0.0668725	0.0768869	0.510592	0.0222815	0.264554
ENSMUSG00000026278	Bok	0.0738778	0.329152	0.0235891	-0.0691824	0.0688332	0.188404	0.0262729	0.060099	0.0527346	0.309117	0.0928919	0.145457	0.0470736
ENSMUSG00000093052	Gm24816	0.0333453	-0.064447	0.457801	-0.0214917	-0.0976789	0.157344	-0.0595853	-0.0431866	0.120046	0.53758	0.142319	0.0193002	0.037502
ENSMUSG00000020585	Laptm4a	-0.0277936	0.347603	-0.197547	-0.316077	0.115749	0.0206535	-0.0693196	-0.0181445	-0.0289275	0.709556	0.660756	0.656363	0.024949
ENSMUSG00000032487	Ptgs2	-0.0609314	-0.323431	0.00415848	-0.0332782	0.0431999	-0.136237	0.00496084	-0.157629	0.0236792	0.104503	0.171348	0.03201	0.00878707
ENSMUSG00000051169	Rpusd3	-0.0334215	0.208032	-0.150551	-0.325113	0.183845	0.00282714	-0.0706343	-0.0849889	0.0166471	0.698258	0.606308	0.631257	0.0382865
ENSMUSG00000040918	Slc19a2	-0.124057	-0.346892	-0.123255	0.018006	-0.108271	-0.200515	-0.055735	-0.164443	-0.100945	0.0324808	0.264554	0.326848	0.0282442
ENSMUSG00000049313	Sorl1	-0.101929	-0.254285	0.066087	0.0268462	-0.302938	-0.0748774	-0.138046	-0.0556736	-0.13034	0.225326	0.537894	0.33281	0.0404833
ENSMUSG00000028047	Thbs3	-0.0158209	-0.302713	-0.0450082	0.491217	-0.0472714	-0.151654	0.132225	0.0338872	-0.0501551	0.792876	0.0853601	0.424604	0.0279303
ENSMUSG00000025474	Tubgcp2	-0.0216137	-0.584729	0.371627	0.0514375	-0.151718	0.00161035	-0.0638053	-0.150047	0.122776	0.796328	0.361839	0.120665	0.00674721
ENSMUSG00000044617	Zbtb39	-0.118414	0.155801	-0.140033	-0.406827	0.00853512	-0.0121405	-0.206833	-0.17061	-0.0844566	0.130394	0.386317	0.501804	0.0492704
ENSMUSG00000035164	Zc3h12c	-0.0822736	-0.372303	0.226806	-0.0309419	-0.161366	-0.0663401	-0.0961542	-0.177239	0.00624805	0.348188	0.873843	0.47152	0.0423662
ENSMUSG00000017667	Zfp334	-0.0037226	0.136167	0.0752931	-0.336511	0.01522	0.10573	-0.102008	-0.0637575	0.0409656	0.938647	0.107955	0.224541	0.0280872
ENSMUSG00000032425	Zfp949	-0.0576761	0.328371	-0.046337	-0.400772	-0.0590661	0.127938	-0.229919	-0.0658635	-0.0527015	0.335792	0.0389142	0.692139	0.0393849

### Sheet: Liver
		*Calculated as the mean SXL Lbias minus the mean LXS Lbias within the given context. 0 means no POE, >0 is Paternal expression, <0 means maternal expression
		POE Score*									P value
ENSEMBLE	Gene	Cross Only	High Fat Males	Low Fat Males	High Fat Females	Low Fat Females	Males	Females	High Fat	Low Fat	Cross	Cross:Sex	Cross:Diet	Cross:Sex:Diet
ENSMUSG00000078612	1700024P16Rik	0.062039	0.302097	-0.370602	-	-	0.0277816	-	0.34601	-0.256607	0.434602	-	0.00487101	-
ENSMUSG00000070709	1700049G17Rik	-0.0818158	-	-0.403571	0.19701	0.167225	-0.42355	0.160215	-0.0100628	-0.093439	0.350713	0.0221901	-	-
ENSMUSG00000048106	4632415L05Rik	-0.019794	0.196092	-0.284623	-0.368212	0.1587	-0.0313535	-0.00823452	-0.0456171	-0.0301768	0.830236	0.395634	0.414216	0.0276024
ENSMUSG00000087223	4930442L01Rik	0.0941083	0.729167	-0.0836766	-0.375319	0.305177	0.308387	-0.0677823	0.0647122	0.111912	0.485658	0.305791	0.689699	0.0281436
ENSMUSG00000022288	4930447A16Rik	-0.121641	-0.732877	0	0.24682	-0.0567628	-0.366438	0.0950288	-0.16073	-0.0813471	0.156774	0.0070359	0.731192	0.013711
ENSMUSG00000022179	4931414P19Rik	-0.290728	-	-0.310256	-	-	-0.361538	-	-	-0.223421	0.0378856	-	-	-
ENSMUSG00000040584	Abcb1a	-0.0725517	-0.290485	-	0.00647873	0.0125324	-0.285746	0.00950556	-0.114632	-0.0164884	0.124842	0.00126285	-	-
ENSMUSG00000036040	Adamtsl2	0.370479	0.417245	0.532436	-	0.24	0.422546	0.315556	0.407617	0.356605	0.0046906	0.154429	-	-
ENSMUSG00000022515	Anks3	-0.257734	-	-	-	-0.258234	-0.107252	-0.364311	-	-0.221918	0.0440195	0.440375	-	-
ENSMUSG00000073652	Apol7d	0.00715252	-	-	-0.117063	-0.243514	0.34063	-0.192934	-0.0756369	0.0681619	0.944615	0.0214685	-	-
ENSMUSG00000051950	B3galtl	0.26651	0.219334	0.348354	-	-	0.291763	-	0.203829	0.330703	0.0418546	-	0.587408	-
ENSMUSG00000033486	Catsper2	0.105096	-0.133425	-	-	-	0.0304627	-	-0.133425	0.323621	0.389139	-	0.0353599	-
ENSMUSG00000020074	Ccar1	-0.185434	0.108227	-0.572204	0.0795833	-0.265596	-0.263136	-0.0931408	0.0939051	-0.447409	0.084972	0.587949	0.0474472	0.57532
ENSMUSG00000022665	Ccdc80	0.288697	-	-	0.156143	-	0.527516	0.18765	0.240369	-	0.00180408	0.0570088	-	-
ENSMUSG00000004473	Clec11a	-0.40213	-	-	-	-	-0.462222	-0.362069	-	-	0.00685549	0.713873	-	-
ENSMUSG00000030157	Clec2d	-0.13756	-	-	0.0190011	-	-0.416667	-0.0194017	-0.241624	0.0277778	0.00360815	0.000541223	-	-
ENSMUSG00000030148	Clec4a2	0.339845	-	-	0.485276	-	-	0.387805	0.435023	-	0.0344579	-	-	-
ENSMUSG00000042190	Cmklr1	0.109795	0.214883	-	-0.0528493	-	0.309922	-0.034481	0.0517461	0.250957	0.133321	0.0487101	-	-
ENSMUSG00000060183	Cxcl11	0.0411663	0.537037	-0.142756	-0.0240299	-0.00363146	0.129161	-0.0138307	0.162992	-0.0632561	0.470323	0.26971	0.00829876	0.00847916
ENSMUSG00000006519	Cyba	0.0336529	-0.0704685	0.298368	0.0458695	-0.0866746	0.095042	-0.0204026	-0.0122995	0.0840476	0.470143	0.229479	0.385531	0.0416742
ENSMUSG00000020340	Cyfip2	0.587386	-	-	-	-	-	-	-	0.587386	0.041133	-	-	-
ENSMUSG00000015224	Cyp2j9	-0.109391	0.189202	-0.0587047	-0.434627	-0.256904	0.0652487	-0.324388	-0.0486224	-0.157805	0.138734	0.0496121	0.7698	0.314631
ENSMUSG00000025014	Dntt	0.147162	0.381944	0.277146	0.0602688	0.0477796	0.324144	0.0373038	0.189886	0.109592	0.088039	0.0250767	0.76565	0.313549
ENSMUSG00000068263	Efcc1	-0.340051	-	-	-	-0.202991	-	-0.214103	-	-0.337607	0.0093812	-	-	-
ENSMUSG00000040339	Fam102b	-0.0820035	-	-	0.153602	-	-0.466284	0.108573	0.00259001	-0.25119	0.0550244	0.000541223	-	-
ENSMUSG00000030759	Far1	-0.093731	-0.400551	0.243068	-0.196155	-0.0357744	-0.0660274	-0.115965	-0.298353	0.0966892	0.202959	0.658488	0.046004	0.250226
ENSMUSG00000020776	Fbf1	0.0743201	-0.112237	0.464514	0.0637077	-0.105355	0.176139	-0.0208237	-0.00287835	0.151518	0.256179	0.218835	0.00739672	0.0147934
ENSMUSG00000026333	Gin1	-0.281885	-	-0.238333	-	-0.316617	-0.194012	-0.390689	-0.431603	-0.267676	0.0247159	0.435143	-	-
ENSMUSG00000067736	Gm10222	-0.935553	-1	-0.931373	-1	-0.875286	-0.954248	-0.916857	-1	-0.903329	0	0.61068	0.188346	0.711889
ENSMUSG00000082762	Gm12366	-0.270532	-	-0.363821	-	-	-0.334151	-	-	-0.25651	0.0452823	-	-	-
ENSMUSG00000087541	Gm15830	0.385865	-	0.493952	-	-	0.385865	-	-	0.493952	0.0270612	-	-	-
ENSMUSG00000086992	Gm15941	-0.155489	-0.732422	0	0.169209	-0.0592038	-0.366211	0.0410407	-0.240104	-0.0826748	0.0745084	0.00649468	0.441999	0.0214685
ENSMUSG00000090952	Gm17251	-0.111953	-	-0.346561	-	-	-0.441739	0.397619	-0.299351	-0.00992063	0.48223	0.0270612	-	-
ENSMUSG00000092277	Gm19684	-0.0107063	0.709672	-	-0.314042	-0.591954	0.522387	-0.449631	0.149925	-0.198968	0.92928	0.00523182	-	-
ENSMUSG00000065041	Gm24044	0.461364	-	-	-	-	-	-	-	0.461364	0.00414938	-	-	-
ENSMUSG00000088609	Gm24187	-0.509688	-0.470533	-0.629002	-0.363551	-0.575668	-0.549768	-0.469609	-0.417042	-0.602335	0.000541223	0.542847	0.403572	0.421432
ENSMUSG00000096544	Gm4617	0.45977	-	-	-	-	0.439655	-	-	-	0.000360815	-	-	-
ENSMUSG00000083344	Gm7363	0.0679032	0.10682	-0.400181	-	-	-0.12444	0.451735	0.0688401	-0.0379503	0.619881	0.0279632	-	-
ENSMUSG00000073980	Gm9574	-0.0531089	0.249161	0.23657	-0.112519	-0.596526	0.235109	-0.327214	0.0543593	-0.179978	0.512719	0.0142522	0.242468	0.17698
ENSMUSG00000052229	Gpr17	0.0808419	-0.388293	0.336367	0.125942	0.211657	-0.0410812	0.156378	-0.109405	0.298494	0.353599	0.276024	0.0248963	0.172109
ENSMUSG00000020176	Grb10	-0.579626	-0.34148	-	-	-	-0.370732	-1	-0.491789	-0.653635	0.000541223	0.0142522	-	-
ENSMUSG00000086429	Gt(ROSA)26Sor	-0.358613	-0.483598	-0.200973	-	-	-0.314023	-	-0.627216	-0.168346	0.00414938	-	0.151001	-
ENSMUSG00000019188	H13	-0.567027	-0.569102	-0.573867	-0.58737	-0.537769	-0.571485	-0.562569	-0.578236	-0.555818	0	0.696735	0.65939	0.513982
ENSMUSG00000078762	Haus5	-0.448349	-	-	-	-	-0.448349	-	-	-	0	-	-	-
ENSMUSG00000048878	Hexim1	-0.033362	0.147286	-0.162118	-0.317386	0.150118	0.0146843	-0.0814084	-0.0692753	0.0113756	0.624572	0.398881	0.641349	0.038066
ENSMUSG00000055632	Hmcn2	-0.278108	-	-0.311456	-	-0.104656	-0.430673	-0.103863	-0.428506	-0.199624	0.00126285	0.0613386	-	-
ENSMUSG00000066037	Hnrnpr	0.24062	0.321473	0.136086	0.306928	-	0.152684	0.348627	0.301478	0.172662	0.0375248	0.355764	-	-
ENSMUSG00000019878	Hsf2	0.134674	0.29219	-0.0333476	0.0467727	0.319951	0.0760859	0.183362	0.129698	0.143301	0.0230922	0.512899	0.715497	0.0404113
ENSMUSG00000029670	Ing3	-0.247882	-	-0.102778	-	-	-0.156604	-0.420476	-	-0.199945	0.0182212	0.300559	-	-
ENSMUSG00000028696	Ipp	0.248606	-	0.451668	-	0.331508	0.131462	0.303095	0.106121	0.411405	0.0487101	0.0718023	-	-
ENSMUSG00000042814	Mcts2	-0.88961	-1	-0.844686	-0.84253	-0.91129	-0.922343	-0.862125	-0.921265	-0.882746	0	0.340249	0.101028	0.321667
ENSMUSG00000031629	Mlf1ip	0.401194	-	-	-	-	-	-	-	-	0.000180408	-	-	-
ENSMUSG00000097277	mmu-mir-1839	0.652189	-	-	-	-	-	-	-	-	0.022551	-	-	-
ENSMUSG00000021103	Mnat1	0.210132	-	-	-	-	0.348093	-	-0.111377	0.766667	0.0934512	-	0.0205665	-
ENSMUSG00000081053	Mup-ps17	-0.317166	-0.422889	-	-	-	-0.317166	-	-0.422889	-	0.0404113	-	-	-
ENSMUSG00000082363	Mup-ps18	-1	-1	-	-	-	-1	-	-1	-	0	-	-	-
ENSMUSG00000082644	Mup-ps19	-0.976481	-1	-	-	-	-0.976481	-	-1	-	0	-	-	-
ENSMUSG00000084309	Mup-ps20	-1	-1	-	-	-	-1	-	-1	-	0	-	-	-
ENSMUSG00000083524	Mup-ps21	-0.980453	-1	-	-	-	-0.980453	-	-1	-	0	-	-	-
ENSMUSG00000078672	Mup20	-0.655657	-0.666667	-	-	-	-0.655657	-	-0.666667	-	0.0131698	-	-	-
ENSMUSG00000066154	Mup3	-0.283196	-0.565965	-0.000426959	-	-	-0.283196	-	-0.565965	-0.000426959	0.0129894	-	0.0589933	-
ENSMUSG00000058523	Mup5	-0.343981	-0.455297	-0.232665	-	-	-0.343981	-	-0.455297	-0.232665	0.00126285	-	0.180408	-
ENSMUSG00000001156	Mxd1	0.114041	0.0126428	0.394896	0.229771	-0.15836	0.197813	0.0302696	0.113698	0.114384	0.0690962	0.105539	0.953635	0.0140718
ENSMUSG00000028654	Mycl1	-0.292598	-0.559158	-	-	0.150047	-0.665224	0.0800285	-0.635495	-0.130951	0.00829876	0.0046906	-	-
ENSMUSG00000028693	Nasp	-0.322965	-0.393427	-0.291777	-	-	-0.335341	-0.308727	-0.256821	-0.379077	0.0239942	0.783872	-	-
ENSMUSG00000009418	Nav1	-0.275397	-	-	-	-	-	-0.354497	-0.0190476	-0.531746	0.0452823	-	0.155872	-
ENSMUSG00000027384	Ndufaf5	-0.378549	-0.522249	-0.212971	-	-	-0.345519	-	-0.452949	-0.339815	0.00270612	-	0.578026	-
ENSMUSG00000047037	Nipa1	0.240365	-0.0358437	-	0.00187661	0.355246	0.246135	0.178561	-0.0169835	0.468482	0.00505142	0.238679	-	-
ENSMUSG00000032456	Nmnat3	0.179592	0.280822	0.436566	0	0.118051	0.347972	0.0590253	0.120352	0.243836	0.00775753	0.00631427	0.102652	0.354862
ENSMUSG00000005897	Nr2c1	0.00842414	-0.180175	0.0647219	0.42284	-0.201008	-0.0577267	0.0795305	0.103361	-0.0681428	0.91575	0.527693	0.0483493	0.0337362
ENSMUSG00000020902	Ntn1	-0.377554	-	-0.75	-	-0.447914	-0.549089	-0.206019	-0.0257348	-0.598957	0.0214685	0.347646	-	-
ENSMUSG00000029561	Oasl2	0.0488573	-0.188022	0.467741	-0.0767777	0.163694	0.0734661	0.0268539	-0.132157	0.30219	0.507667	0.450478	0.0259787	0.315172
ENSMUSG00000027188	Pamr1	0.213833	0.385379	0.512827	-0.048495	-0.156627	0.461802	-0.0933397	0.225932	0.164091	0.0389681	0.0481689	0.213964	0.552048
ENSMUSG00000029647	Pan3	-0.226864	-0.853175	0.0284271	-0.116067	0.0138377	-0.37162	-0.0300015	-0.576807	0.0284545	0.0198448	0.18564	0.0382464	0.135306
ENSMUSG00000042323	Pbrm1	-0.291422	-	-	-0.156667	-0.459625	-0.133684	-0.354517	-0.128333	-0.323446	0.0227314	0.585423	-	-
ENSMUSG00000024440	Pcdh12	0.05101	-0.15421	0.541204	0.0775722	-0.138326	0.176956	-0.0117759	-0.0269624	0.134852	0.525528	0.0534007	0.565939	0.0232726
ENSMUSG00000002265	Peg3	1	-	1	1	1	1	1	1	1	0	0.106441	-	-
ENSMUSG00000029629	Phf14	0.0546008	-0.209912	0.328056	0.0724198	0.0351694	0.0590724	0.0537946	-0.0886735	0.197875	0.221541	0.665163	0.0124481	0.00902039
ENSMUSG00000034247	Plekhm1	0.320531	-	0.476918	0.281854	0.0552296	0.442236	0.168542	0.281025	0.339115	0.0223706	0.368573	-	-
ENSMUSG00000021108	Prkch	-0.560345	-	-	-	-	-	-	-	-	0.000360815	-	-	-
ENSMUSG00000039262	Prrc2b	0.0331264	0.310279	-0.0236231	-0.184751	0.0375666	0.150547	-0.0735921	0.0492203	0.00697177	0.606711	0.160743	0.050875	0.0451019
ENSMUSG00000060260	Pwwp2b	-0.298196	-	-0.35313	-	-	-0.522237	-	-	-0.167985	0.0454627	-	-	-
ENSMUSG00000019478	Rab4a	0.187599	0.282776	-0.188398	0.323019	0.313212	0.0269885	0.311473	0.332933	0.0618451	0.0288652	0.0369836	0.30976	0.274941
ENSMUSG00000022621	Rabl2	0.158392	-	0.422436	-	-0.000728438	0.405465	-0.0192246	0.0843929	0.212884	0.0472668	0.0144326	-	-
ENSMUSG00000034353	Ramp1	0.582411	-	-	-	0.292677	-	0.528451	-	0.528451	0.00414938	-	-	-
ENSMUSG00000044456	Rin3	-0.324978	-	-	-	-	-0.617945	-0.0534734	-0.350025	-0.308256	0.0360815	0.174995	-	-
ENSMUSG00000084416	Rpl10a-ps1	-0.401053	-	-0.48	-	-	-0.48	-	-	-0.401053	0.00126285	-	-	-
ENSMUSG00000051518	Rps19bp1	0.311603	0.579455	-0.02325	0.121394	0.542469	0.303266	0.312928	0.369644	0.232285	0.0276024	0.816345	0.657406	0.191413
ENSMUSG00000020744	Slc25a19	-0.359458	-0.475935	-0.374625	-0.263446	-0.265772	-0.425212	-0.28761	-0.389367	-0.315658	0.00775753	0.406278	0.617896	0.789103
ENSMUSG00000000948	Snrpn	1	1	1	1	1	1	1	1	1	0	0.930904	0.926754	0.202417
ENSMUSG00000095746	Snurf	1	1	1	1	1	1	1	1	1	0	0.226051	0.254916	0.675266
ENSMUSG00000039086	Ss18l1	0.344179	-	-	-	-	-	-	-	0.416775	0.046004	-	-	-
ENSMUSG00000058756	Thra	-0.274071	-	-	-	-0.244781	-0.339538	-0.230195	-0.277777	-0.297699	0.0165975	0.330507	-	-
ENSMUSG00000030264	Thumpd3	-0.463527	-	-	-	-	-0.546815	-	-	-	0.0425762	-	-	-
ENSMUSG00000071337	Tia1	-0.238036	-0.484277	-	-0.0045045	-0.0338296	-0.536595	-0.0138198	-0.244391	-0.253736	0.038066	0.0369836	-	-
ENSMUSG00000049555	Tmie	-0.143803	0.156552	-0.571227	-0.0126698	-0.141197	-0.220226	-0.0769333	0.0668647	-0.341716	0.0162367	0.324012	0.0101028	0.0696374
ENSMUSG00000050663	Trhde	0.375165	-	-	-	-	0.270403	-	-	-	0.0160563	-	-	-
ENSMUSG00000045409	Trim39	-0.291485	-	-0.190092	-	-	-0.0702873	-	-0.214103	-0.363052	0.0490709	-	0.227675	-
ENSMUSG00000027860	Vangl1	-0.290108	-	-0.233333	-	-	-0.155556	-	-	-0.362634	0.0405917	-	-	-
ENSMUSG00000001062	Vps9d1	0.247399	0.451038	0.0750538	0.35969	0.170911	0.225447	0.263079	0.395308	0.138245	0.0479885	0.653978	0.361537	0.560346
ENSMUSG00000022364	Wdr67	0.169915	0.331663	-	0.0154875	0.173112	0.310914	0.0942999	0.173575	0.142541	0.104997	0.0499729	-	-
ENSMUSG00000033964	Zbtb41	0.26426	-	-	-	0.584008	-	0.300824	0.0921817	0.395452	0.0340971	-	0.0638643	-
ENSMUSG00000061079	Zfp143	0.483645	-	0.2684	-	-	0.376591	-	0.674419	0.397328	0.00180408	-	0.158939	-
ENSMUSG00000057101	Zfp180	-0.39582	-0.333333	-	-	-	-0.4225	-	-0.298333	-	0.00126285	-	-	-
ENSMUSG00000043602	Zfp3	0.339611	-	0.838235	-	-	0.639341	0.125337	0.0214089	0.596702	0.00414938	0.0416742	-	-
ENSMUSG00000049755	Zfp672	0.294525	-	0.27027	-	-	0.27027	-	-	0.321644	0.0108245	-	-	-
ENSMUSG00000062116	Zfp954	-0.116691	-0.126688	-0.515787	-0.0269777	0.00599201	-0.321237	-0.0104928	-0.0645859	-0.168795	0.00126285	0.00108245	0.0678333	0.00252571
ENSMUSG00000094441	Zfp955a	0.8	-	-	-	-	-	-	-	-	0.00126285	-	-	-
ENSMUSG00000036086	Zranb3	0.721063	-	-	-	-	-	-	-	-	0.00956161	-	-	-

### Sheet: Hypo
		*Calculated as the mean SXL Lbias minus the mean LXS Lbias within the given context. 0 means no POE, >0 is Pater-l expression, <0 means mater-l expression
		POE Score*									P value
ENSEMBLE	Gene	Cross Only	High Fat Males	Low Fat Males	High Fat Females	Low Fat Females	Males	Females	High Fat	Low Fat	Cross	Cross:Sex	Cross:Diet	Cross:Sex:Diet
ENSMUSG00000035868	3110052M02Rik	0.389358	0.521505	0.48985	0.27662	0.507573	0.46098	0.329673	0.381571	0.498712	0.0133627	0.470052	0.239742	0.759786
ENSMUSG00000074629	4930518I15Rik	0.39877	-	-	-	-	0.524194	-	-	0.42284	0.0199654	-	-	-
ENSMUSG00000040412	5330417C22Rik	-0.128216	-0.188438	-0.125401	0.0969917	-0.34327	-0.156919	-0.0925795	-0.0457229	-0.219827	0.0330137	0.348058	0.248074	0.02421
ENSMUSG00000044794	9330133O14Rik	-0.0881182	-0.37386	0.104059	-0.228104	0.11856	-0.134901	-0.0470698	-0.298651	0.111309	0.147776	0.110832	0.0202798	0.640937
ENSMUSG00000068151	A230006K03Rik	0.993	1	1	0.972	1	1	0.986	0.986	1	0.000157208	0.34177	0.344757	0.344757
ENSMUSG00000097225	AC107641.1	1	1	1	1	1	1	1	1	1	0.000157208	0.30011	0.392234	0.30011
ENSMUSG00000088294	AF357425	-0.516755	-	-	-	-	-	-0.393356	-	-	0.0154064	-	-	-
ENSMUSG00000031969	Acad8	0.300694	-	0.284706	-	-	0.336719	0.202963	0.267066	0.311078	0.0435466	0.565949	-	-
ENSMUSG00000042505	Acn9	-0.259491	-0.266794	-0.157884	-0.194261	-0.552433	-0.220118	-0.342818	-0.222921	-0.314819	0.0265681	0.29728	0.586386	0.478698
ENSMUSG00000004056	Akt2	-0.133469	-0.598035	-0.37009	-0.0154579	0.34167	-0.457412	0.13066	-0.253057	0.00278259	0.189436	0.0465336	0.308442	0.198711
ENSMUSG00000024483	Ankhd1	0.116125	-0.368145	-0.0570487	0.764729	-	-0.181487	0.537133	0.260817	-0.0482213	0.27983	0.0235812	-	-
ENSMUSG00000052331	Ankrd44	-0.242123	-0.000653024	-0.504207	-0.093228	-0.637348	-0.216462	-0.269441	-0.0469405	-0.557646	0.012105	0.83163	0.00770319	0.783996
ENSMUSG00000066191	Anks6	0.492424	-	-	-	-	-	-	-	-	0.000157208	-	-	-
ENSMUSG00000042607	Asb4	-0.981275	-1	-0.961806	-0.972656	-1	-0.980903	-0.981771	-0.986328	-0.974537	0.000157208	0.973275	0.679767	0.250904
ENSMUSG00000021738	Atxn7	0.303046	0.319552	0.524467	0.0563987	0.376715	0.42201	0.201078	0.17202	0.417499	0.00157208	0.0738878	0.0738878	0.0193366
ENSMUSG00000003604	Aven	0.560164	-	-	-	-	-	-	-	-	0.0122622	-	-	-
ENSMUSG00000067370	B3galt4	-0.13159	-0.427231	-0.16599	0.0808729	0.0716117	-0.321396	0.0575702	-0.16114	-0.0961684	0.0397736	0.0364723	0.594403	0.138186
ENSMUSG00000040867	Begain	0.422509	0.440697	0.439724	0.370216	0.439399	0.44021	0.404808	0.405456	0.439562	0.000157208	0.388147	0.370854	0.411571
ENSMUSG00000028578	Caap1	-0.106781	-0.00585709	-0.285092	-0.339502	0.28297	-0.145474	-0.0679972	-0.177228	-0.0257661	0.161453	0.726301	0.372897	0.0449615
ENSMUSG00000023964	Calcr	-0.920793	-0.944584	-0.919939	-0.910996	-0.907653	-0.932262	-0.909324	-0.92779	-0.913796	0.000157208	0.608709	0.754284	0.810407
ENSMUSG00000047649	Cd3eap	-0.078706	0.00228272	0.181349	-0.184921	-0.448055	0.0659281	-0.261534	-0.0514841	-0.133353	0.219305	0.0556516	0.249803	0.00298695
ENSMUSG00000073542	Cep76	0.0527896	0.159713	-0.251328	-0.0200376	0.31978	-0.0458074	0.149871	0.0505683	0.0550108	0.314102	0.0704292	0.33391	0.012105
ENSMUSG00000034731	Dgkh	0.0791804	0.47985	-0.199576	-0.112651	0.0737364	0.202575	-0.0180155	0.155539	-0.00551805	0.40937	0.373841	0.504952	0.0482629
ENSMUSG00000025815	Dhtkd1	-0.498357	-	-	-	-	-	-	-	-	0.000628832	-	-	-
ENSMUSG00000027198	Ext2	-0.126726	0.099162	-0.327473	-0.299387	0.0207944	-0.114156	-0.139296	-0.100112	-0.153339	0.00518786	0.508882	0.35419	0.00408741
ENSMUSG00000034300	Fam53c	0.0811819	-0.111041	0.298849	0.228266	-0.0731581	0.0901456	0.0775542	0.0707188	0.0862733	0.132055	0.504009	0.235026	0.0229524
ENSMUSG00000037845	Fdxacb1	0.785441	-	-	-	-	-	-	-	-	0.0018865	-	-	-
ENSMUSG00000049791	Fzd4	0.103805	0.0509704	-0.0881422	0.0328572	0.443183	-0.0185859	0.208711	0.04062	0.17752	0.0367867	0.0253105	0.0812765	0.0388304
ENSMUSG00000028268	Gbp3	-0.179044	-0.129808	-0.610615	-0.165347	0.213109	-0.370375	-0.046693	-0.153501	-0.198753	0.0422889	0.182518	0.689357	0.0190222
ENSMUSG00000067736	Gm10222	-1	-	-	-	-1	-	-1	-	-1	0.000157208	-	-	-
ENSMUSG00000086584	Gm12002	-0.648573	-0.648148	-	-	-0.923077	-0.444444	-0.837802	-0.572275	-0.711538	0.00848923	0.550228	-	-
ENSMUSG00000081264	Gm14021	0.345944	-	-	-	-	-	-	-	0.345944	0.0174501	-	-	-
ENSMUSG00000087400	Gm15270	0.288555	-	-	-	-	0.280234	-	-	-	0.0124194	-	-	-
ENSMUSG00000086149	Gm15598	-0.328034	-	-	-0.492857	-	-0.231072	-0.499471	-0.495238	-0.222309	0.00282974	0.12781	-	-
ENSMUSG00000089737	Gm15688	0.0813379	0.00215268	0.299549	0.0212475	0.0377105	0.195238	0.0501676	0.0271579	0.131677	0.291935	0.062726	0.792957	0.0465336
ENSMUSG00000095031	Gm22348	0.817372	0.817273	0.830258	0.825576	0.796381	0.823765	0.810979	0.821425	0.81332	0.000157208	0.863543	0.910077	0.78211
ENSMUSG00000096048	Gm22510	1	-	1	-	1	1	1	1	1	0.000157208	0.401981	-	-
ENSMUSG00000092875	Gm22649	1	-	-	-	-	-	-	-	-	0.000157208	-	-	-
ENSMUSG00000089509	Gm23474	-0.516755	-	-	-	-	-	-0.393356	-	-	0.0154064	-	-	-
ENSMUSG00000095091	Gm23660	1	1	1	1	1	1	1	1	1	0.000157208	0.30011	0.392234	0.30011
ENSMUSG00000096291	Gm23933	1	-	1	-	-	1	-	-	1	0.000157208	-	-	-
ENSMUSG00000094034	Gm24653	1	-	-	-	1	-	1	-	1	0.000157208	-	-	-
ENSMUSG00000064377	Gm24966	1	-	1	1	1	1	1	1	1	0.000157208	0.281402	-	-
ENSMUSG00000096046	Gm24969	1	-	-	-	-	-	1	-	1	0.000157208	-	-	-
ENSMUSG00000094565	Gm25229	0.985372	1	1	1	0.941489	1	0.970745	1	0.970745	0.000157208	0.387518	0.387518	0.387518
ENSMUSG00000093994	Gm26498	1	1	1	-	-	1	1	1	1	0.000157208	0.401981	-	-
ENSMUSG00000045813	Gm9801	1	-	1	1	1	1	1	1	1	0.000157208	0.215847	-	-
ENSMUSG00000019861	Gopc	-0.01444	0.0493704	0.0290669	0.184886	-0.321084	0.0392187	-0.0680987	0.117128	-0.146008	0.745795	0.207672	0.027197	0.0177645
ENSMUSG00000047415	Gpr68	0.00858857	0.315556	-	-0.216308	0.000216046	0.279523	-0.131498	-0.0390201	0.0965598	0.912592	0.0404025	-	-
ENSMUSG00000020176	Grb10	0.986111	0.992445	0.980383	0.984879	0.986737	0.986414	0.985808	0.988662	0.98356	0.000157208	0.522402	0.705707	0.340198
ENSMUSG00000019188	H13	-0.362783	-0.303579	-0.452272	-0.327362	-0.367917	-0.377926	-0.34764	-0.31547	-0.410095	0.000628832	0.316931	0.328565	0.570822
ENSMUSG00000020246	Hcfc2	-0.217582	-0.676471	-	0.130195	-	-0.676471	0.241306	-0.273138	-	0.267096	0.03097	-	-
ENSMUSG00000035181	Heatr5a	0.0435064	-0.0457328	0.403258	0.195076	-0.284537	0.161156	-0.0447306	0.0697826	0.0271192	0.562805	0.137557	0.455274	0.00424462
ENSMUSG00000048583	Igf2	-0.38907	-0.254423	-0.437989	-0.409862	-0.454008	-0.346206	-0.431935	-0.332142	-0.445999	0.00078604	0.139286	0.329665	0.562333
ENSMUSG00000037679	Inf2	0.3775	-	-	-	-	-	0.3775	-	-	0.000943248	-	-	-
ENSMUSG00000048782	Insc	-0.264031	-0.207505	-	-0.0508884	-0.458386	-0.29391	-0.237935	-0.129851	-0.40117	0.00801761	0.756328	-	-
ENSMUSG00000024063	Lbh	-0.0705763	-0.00861518	-0.377255	-0.0494393	0.0767663	-0.169284	0.032116	-0.0211599	-0.12364	0.249961	0.214746	0.504323	0.0433894
ENSMUSG00000033446	Lpar6	-0.161664	-0.0205993	-0.0563426	-0.559144	-0.0224426	-0.0359179	-0.28741	-0.27157	-0.044906	0.00330137	0.0751454	0.0415029	0.0366295
ENSMUSG00000040488	Ltbp4	0.452279	-	-	-	-	-	-	-	-	0.000157208	-	-	-
ENSMUSG00000048755	Mcat	0.341236	-	-	-	-	0.279215	-	-	0.320402	0.0105329	-	-	-
ENSMUSG00000021268	Meg3	-0.942387	-0.942069	-0.949948	-0.943138	-0.934393	-0.946009	-0.938765	-0.942603	-0.942171	0.000157208	0.14023	0.819997	0.275586
ENSMUSG00000065426	Mir134	-1	-1	-1	-1	-1	-1	-1	-1	-1	0.000157208	0.720956	0.189593	0.720956
ENSMUSG00000084535	Mir1906-1	-0.82812	-0.818227	-0.826269	-0.851133	-0.816852	-0.822248	-0.833992	-0.83468	-0.821561	0.000157208	0.0776607	0.376199	0.148719
ENSMUSG00000093351	Mir3072	-1	-1	-1	-1	-1	-1	-1	-1	-1	0.000157208	0.720956	0.189593	0.720956
ENSMUSG00000092815	Mir3099	1	-	-	-	-	-	-	-	-	0.000157208	-	-	-
ENSMUSG00000093108	Mir344f	1	1	1	-	1	1	1	1	1	0.000157208	0.328407	-	-
ENSMUSG00000092850	Mir344g	1	1	1	1	1	1	1	1	1	0.000157208	0.30011	0.392234	0.30011
ENSMUSG00000065438	Mir377	-1	-1	-1	-1	-1	-1	-1	-1	-1	0.000157208	0.720956	0.189593	0.720956
ENSMUSG00000065428	Mir382	-1	-1	-1	-1	-1	-1	-1	-1	-1	0.000157208	0.720956	0.189593	0.720956
ENSMUSG00000070128	Mir485	-1	-1	-1	-1	-1	-1	-1	-1	-1	0.000157208	0.720956	0.189593	0.720956
ENSMUSG00000076451	Mir770	-0.952825	-0.951716	-0.962817	-0.951923	-0.944846	-0.957267	-0.948384	-0.95182	-0.953831	0.000157208	0.224965	0.844679	0.280302
ENSMUSG00000097391	Mirg	-1	-1	-1	-1	-1	-1	-1	-1	-1	0.000157208	0.720956	0.189593	0.720956
ENSMUSG00000026377	Mki67ip	0.0535724	-0.15472	0.153076	0.328137	-0.200728	0.0106492	0.0964957	0.109499	-0.00235375	0.476969	0.67285	0.315359	0.0367867
ENSMUSG00000022022	Mtrf1	-0.0806089	-0.46981	-0.140752	0.000782396	0.192339	-0.280677	0.0965605	-0.19503	0.0257935	0.193995	0.0125766	0.157994	0.0848923
ENSMUSG00000086537	Nespas	-1	-1	-1	-1	-1	-1	-1	-1	-1	0.000157208	0.720956	0.189593	0.720956
ENSMUSG00000024855	Pacs1	-0.0686067	0.0838971	0.208804	-0.118749	-0.397658	0.140735	-0.258204	-0.0174262	-0.124168	0.273856	0.0199654	0.644238	0.252476
ENSMUSG00000029718	Pcolce	0.391782	-	-	-	-	-	-	-	-	0.00503066	-	-	-
ENSMUSG00000025584	Pde8a	-0.447583	-	-	-	-	-0.271531	-	-	-	0.0394592	-	-	-
ENSMUSG00000092035	Peg10	0.788268	0.752282	0.777329	0.803551	0.819912	0.764805	0.811731	0.777916	0.79862	0.000157208	0.091495	0.302625	0.622701
ENSMUSG00000002265	Peg3	0.994498	0.997344	0.994587	0.991546	0.994515	0.995966	0.99303	0.994445	0.994551	0.000157208	0.189436	0.159094	0.138343
ENSMUSG00000028680	Plk3	-0.310575	-0.205901	-0.177101	-	-	-0.205575	-0.513518	-0.258487	-0.36646	0.043861	0.205156	-	-
ENSMUSG00000053646	Plxnb1	0.22381	-	-	-	-	-	0.233333	0.447619	0	0.000157208	-	0.000157208	-
ENSMUSG00000039410	Prdm16	0.258941	0.335475	0.255935	0.328856	0.1155	0.295705	0.222178	0.332165	0.185718	0.00157208	0.67285	0.252162	0.504009
ENSMUSG00000079197	Psme2	0.777229	-	-	-	-	-	-	-	-	0.00125766	-	-	-
ENSMUSG00000098202	RP23-378G4.2	-1	-	-	-	-	-1	-1	-	-1	0.000157208	0.258293	-	-
ENSMUSG00000032356	Rasgrf1	0.96494	0.977459	0.968537	0.950569	0.963198	0.972998	0.956883	0.964014	0.965867	0.000157208	0.487502	0.602578	0.45889
ENSMUSG00000020037	Rfx4	-0.707109	-0.740741	-	-	-	-0.781893	-	-0.82716	-	0.0020437	-	-	-
ENSMUSG00000002458	Rgs19	-0.0618706	0.0238492	-0.264759	-0.358308	0.547515	-0.129857	0.0405911	-0.167229	0.0434881	0.452287	0.154221	0.250275	0.0133627
ENSMUSG00000097451	Rian	-0.990229	-0.98931	-0.996844	-0.991485	-0.983276	-0.993077	-0.987381	-0.990398	-0.99006	0.000157208	0.308442	0.845465	0.202484
ENSMUSG00000046056	Sbsn	-0.0704871	-0.404749	0.0518868	-0.103571	0.24349	-0.21015	0.0691753	-0.25416	0.147689	0.267096	0.116648	0.0308128	0.0303411
ENSMUSG00000004631	Sgce	1	1	1	1	1	1	1	1	1	0.000157208	0.30011	0.392234	0.30011
ENSMUSG00000056917	Sipa1	0.520806	-	-	-	-	0.677037	-	0.75	-	0.0238956	-	-	-
ENSMUSG00000024217	Snrpc	-0.266139	-	-0.0833333	-	-	-0.160208	-	-	-0.261785	0.0437038	-	-	-
ENSMUSG00000000948	Snrpn	1	1	1	1	1	1	1	1	1	0.000157208	0.30011	0.392234	0.30011
ENSMUSG00000095746	Snurf	1	1	1	1	1	1	1	1	1	0.000157208	0.30011	0.392234	0.30011
ENSMUSG00000061887	Ssbp3	-0.368239	-	-	-0.261538	-	-	-0.300334	-0.347692	-	0.00345858	-	-	-
ENSMUSG00000024812	Tjp2	-0.0695978	-0.297461	0.0632604	-0.0288836	-0.0153067	-0.1171	-0.0220952	-0.163172	0.0239768	0.0556516	0.104072	0.0690143	0.0435466
ENSMUSG00000058587	Tmod3	0.0283744	0.0390772	-0.0645161	-0.178819	0.317756	-0.0127195	0.0694682	-0.0698711	0.12662	0.623487	0.185977	0.187078	0.0349002
ENSMUSG00000064179	Tnnt1	0.432599	-	-	-	0.655034	0.439495	0.461278	-	0.452001	0.0102185	0.67678	-	-
ENSMUSG00000022386	Trmu	0.0362574	0.366805	-0.0632402	-0.122518	0.0556768	0.115889	-0.0334204	0.0809558	0.00252386	0.604465	0.0620972	0.284704	0.0308128
ENSMUSG00000059552	Trp53	0.31336	0.389365	0.00114581	-	0.376828	0.164363	0.54651	0.59291	0.157572	0.0358434	0.344914	-	-
ENSMUSG00000025326	Ube3a	1	1	1	1	1	1	1	1	1	0.000157208	0.381858	0.348058	0.384216
ENSMUSG00000051527	Usp29	1	1	1	1	1	1	1	1	1	0.000157208	0.30011	0.392234	0.30011
ENSMUSG00000030189	Ybx3	0.0452605	0.327044	-0.224691	-0.126826	0.241787	0.0511762	0.037026	0.100109	-0.00770059	0.565949	0.798145	0.359849	0.0383587
ENSMUSG00000028807	Zbtb8a	-0.199247	-	-	-	-	0.0310165	-0.42951	-0.185861	-0.212632	0.000943248	0.00078604	-	-
ENSMUSG00000029427	Zcchc8	-0.146487	-0.365312	0.107871	0.197453	-0.422933	-0.162519	-0.127732	-0.124127	-0.176166	0.140387	0.900959	0.833831	0.0253105
ENSMUSG00000027520	Zdbf2	0.927612	0.889972	0.972701	0.956646	0.891127	0.931336	0.923887	0.923309	0.931914	0.000157208	0.848609	0.825185	0.0569093
ENSMUSG00000002266	Zim1	-0.848384	-0.931452	-0.836229	-0.827934	-0.7811	-0.88384	-0.807863	-0.879693	-0.812602	0.000157208	0.330294	0.35529	0.766546
